# Most inhibitors with defined yeast targets have limited activity against the microsporidian *Nematocida parisii*

**DOI:** 10.64898/2026.06.09.731163

**Authors:** Qingyuan Huang, Guoqing Pan, Jie Chen, Aaron W. Reinke

## Abstract

Microsporidia are obligate intracellular parasites that infect diverse animals. Budding yeast has long been used to define core molecular pathways and inhibitors that target them. To test whether these compounds can target conserved pathways in the microsporidian *Nematocida parisii*, we assessed 15 inhibitors with defined yeast targets that had not previously been tested for effects on infection of *Caenorhabditis elegans*. Most showed little activity against *N. parisii*, except tunicamycin. These results identify tunicamycin as a potential tool for studying endoplasmic reticulum stress in microsporidia, while indicating that most yeast-targeted inhibitors are largely ineffective in this system.
