## Supplementary material for "Most inhibitors with defined yeast targets have limited activity against the microsporidian *Nematocida parisii*": Table S1

### Sheet: Figure 1A
drug	conc	p	sig
5-Fluorocytosine	10 µM	1	ns
Albendazole	10 µM	0.709191	ns
AN-2690	10 µM	1	ns
Camptothecin	10 µM	1	ns
Cycloheximide	10 µM	1	ns
Cyclosporin A	10 µM	1	ns
Cytochalasin D	10 µM	1	ns
Dexrazoxane	10 µM	1	ns
Etoposide	10 µM	1	ns
Fluconazole	10 µM	0.91061	ns
Fumagillin	10 µM	4.01143e-08	****
Geldanamycin	10 µM	1	ns
Lovastatin	10 µM	1	ns
Methotrexate	10 µM	0.99996	ns
Rapamycin	10 µM	1	ns
Terbinafine	10 µM	1	ns
Tunicamycin	10 µM	1	ns
Wortmannin	10 µM	1	ns
5-Fluorocytosine	40 µM	1	ns
Albendazole	40 µM	0	****
AN-2690	40 µM	1	ns
Camptothecin	40 µM	1	ns
Cycloheximide	40 µM	0.96884	ns
Cyclosporin A	40 µM	1	ns
Cytochalasin D	40 µM	1	ns
Dexrazoxane	40 µM	0	****
Etoposide	40 µM	1	ns
Fluconazole	40 µM	1	ns
Fumagillin	40 µM	0	****
Geldanamycin	40 µM	0.00336984	**
Lovastatin	40 µM	1	ns
Methotrexate	40 µM	0.99964	ns
Rapamycin	40 µM	1	ns
Terbinafine	40 µM	1	ns
Tunicamycin	40 µM	0	****
Wortmannin	40 µM	0.794848	ns
5-Fluorocytosine	100 µM	0.00308712	**
Albendazole	100 µM	1.64535e-12	****
AN-2690	100 µM	0.9985	ns
Camptothecin	100 µM	0.0153205	*
Cycloheximide	100 µM	0.991031	ns
Cyclosporin A	100 µM	0.0826689	ns
Cytochalasin D	100 µM	0.325556	ns
Dexrazoxane	100 µM	5.35127e-14	****
Etoposide	100 µM	1.01635e-05	****
Fluconazole	100 µM	0.947585	ns
Fumagillin	100 µM	1.35003e-12	****
Geldanamycin	100 µM	0.75043	ns
Lovastatin	100 µM	0.670827	ns
Methotrexate	100 µM	0.346012	ns
Rapamycin	100 µM	1	ns
Terbinafine	100 µM	0.999997	ns
Tunicamycin	100 µM	5.06262e-14	****
Wortmannin	100 µM	0.0764182	ns

### Sheet: Figure 1B
drug	conc	p	sig
5-Fluorocytosine	100 µM	7.78385e-08	****
Albendazole	100 µM	7.15328e-12	****
AN-2690	100 µM	2.86286e-05	****
Camptothecin	100 µM	3.45259e-06	****
Cycloheximide	100 µM	0.000119136	***
Cyclosporin A	100 µM	2.29592e-08	****
Cytochalasin D	100 µM	0.208716	ns
Dexrazoxane	100 µM	4.93605e-13	****
Etoposide	100 µM	5.97906e-10	****
Fluconazole	100 µM	0.975495	ns
Fumagillin	100 µM	1.89645e-11	****
Geldanamycin	100 µM	0.00449498	**
Lovastatin	100 µM	1.84566e-05	****
Methotrexate	100 µM	0.00196068	**
Rapamycin	100 µM	0.981697	ns
Terbinafine	100 µM	0.0244719	*
Tunicamycin	100 µM	4.33653e-13	****
Wortmannin	100 µM	3.56494e-06	****

### Sheet: Figure 2A
drug	conc	p	sig
5-Fluorocytosine	10 µM	0.951902	ns
Albendazole	10 µM	0.000422206	***
AN-2690	10 µM	0.407432	ns
Camptothecin	10 µM	0.307932	ns
Cycloheximide	10 µM	0.713371	ns
Cyclosporin A	10 µM	0.713625	ns
Cytochalasin D	10 µM	0.973812	ns
Dexrazoxane	10 µM	0.994934	ns
Etoposide	10 µM	0.998333	ns
Fluconazole	10 µM	0.308108	ns
Fumagillin	10 µM	0	****
Geldanamycin	10 µM	0.920556	ns
Lovastatin	10 µM	0.879838	ns
Methotrexate	10 µM	0.879957	ns
Rapamycin	10 µM	0.650284	ns
Terbinafine	10 µM	0.46428	ns
Tunicamycin	10 µM	0.308046	ns
Wortmannin	10 µM	0.987532	ns
5-Fluorocytosine	40 µM	0.99934	ns
Albendazole	40 µM	1.40443e-12	****
AN-2690	40 µM	1	ns
Camptothecin	40 µM	0.999997	ns
Cycloheximide	40 µM	1	ns
Cyclosporin A	40 µM	0.999997	ns
Cytochalasin D	40 µM	1	ns
Dexrazoxane	40 µM	0	****
Etoposide	40 µM	0.489557	ns
Fluconazole	40 µM	1	ns
Fumagillin	40 µM	2.6612e-13	****
Geldanamycin	40 µM	0.999713	ns
Lovastatin	40 µM	1	ns
Methotrexate	40 µM	1	ns
Rapamycin	40 µM	1	ns
Terbinafine	40 µM	1	ns
Tunicamycin	40 µM	0.999997	ns
Wortmannin	40 µM	0.10276	ns
5-Fluorocytosine	100 µM	0.2051	ns
Albendazole	100 µM	4.76563e-12	****
AN-2690	100 µM	0.999999	ns
Camptothecin	100 µM	0.999995	ns
Cycloheximide	100 µM	1	ns
Cyclosporin A	100 µM	1	ns
Cytochalasin D	100 µM	1	ns
Dexrazoxane	100 µM	1.609e-11	****
Etoposide	100 µM	0.222825	ns
Fluconazole	100 µM	0.988116	ns
Fumagillin	100 µM	1.63636e-09	****
Geldanamycin	100 µM	1	ns
Lovastatin	100 µM	0.0533787	ns
Methotrexate	100 µM	0.918274	ns
Rapamycin	100 µM	1	ns
Terbinafine	100 µM	1	ns
Tunicamycin	100 µM	0.999995	ns
Wortmannin	100 µM	0.0109229	*

### Sheet: Figure 2B
drug	conc	p	sig
5-Fluorocytosine	10 µM	0.0788137	ns
Albendazole	10 µM	0.89571	ns
AN-2690	10 µM	1	ns
Camptothecin	10 µM	0	****
Cycloheximide	10 µM	0.210296	ns
Cyclosporin A	10 µM	0.0548532	ns
Cytochalasin D	10 µM	0.999997	ns
Dexrazoxane	10 µM	1	ns
Etoposide	10 µM	1	ns
Fluconazole	10 µM	0.999997	ns
Fumagillin	10 µM	0.999997	ns
Geldanamycin	10 µM	0.80522	ns
Lovastatin	10 µM	0.987769	ns
Methotrexate	10 µM	1	ns
Rapamycin	10 µM	1	ns
Terbinafine	10 µM	1	ns
Tunicamycin	10 µM	0	****
Wortmannin	10 µM	0.998006	ns
5-Fluorocytosine	40 µM	0.946291	ns
Albendazole	40 µM	0.847163	ns
AN-2690	40 µM	0.00113882	**
Camptothecin	40 µM	0	****
Cycloheximide	40 µM	0.106108	ns
Cyclosporin A	40 µM	0.0161821	*
Cytochalasin D	40 µM	1	ns
Dexrazoxane	40 µM	1	ns
Etoposide	40 µM	1	ns
Fluconazole	40 µM	0.99007	ns
Fumagillin	40 µM	1	ns
Geldanamycin	40 µM	0.000525373	***
Lovastatin	40 µM	0.998155	ns
Methotrexate	40 µM	0.919502	ns
Rapamycin	40 µM	0.990065	ns
Terbinafine	40 µM	0.999995	ns
Tunicamycin	40 µM	0	****
Wortmannin	40 µM	0.248538	ns
5-Fluorocytosine	100 µM	0.999992	ns
Albendazole	100 µM	0.504072	ns
AN-2690	100 µM	1.18698e-08	****
Camptothecin	100 µM	1.32117e-14	****
Cycloheximide	100 µM	0.00771735	**
Cyclosporin A	100 µM	6.80666e-09	****
Cytochalasin D	100 µM	1	ns
Dexrazoxane	100 µM	1	ns
Etoposide	100 µM	0.999998	ns
Fluconazole	100 µM	1	ns
Fumagillin	100 µM	0.999999	ns
Geldanamycin	100 µM	1.53705e-06	****
Lovastatin	100 µM	1	ns
Methotrexate	100 µM	0.861911	ns
Rapamycin	100 µM	0.999998	ns
Terbinafine	100 µM	1	ns
Tunicamycin	100 µM	7.99361e-15	****
Wortmannin	100 µM	0.00869846	**

### Sheet: Figure 1A (KW-Dunn)
Figure 1A: Kruskal-Wallis + Dunn's test vs Infected+DMSO (BH-adjusted)
conc	drug	Z	P_unadj	P_BH_adj	sig	KW_omnibus_p
10 µM	5-Fluorocytosine	-1.70991	0.0872824	0.392771	ns	0.00655697
10 µM	AN-2690	0	1	1	ns	0.00655697
10 µM	Albendazole	-1.97047	0.0487847	0.292708	ns	0.00655697
10 µM	Camptothecin	0	1	1	ns	0.00655697
10 µM	Cycloheximide	0	1	1	ns	0.00655697
10 µM	Cyclosporin A	0	1	1	ns	0.00655697
10 µM	Cytochalasin D	0	1	1	ns	0.00655697
10 µM	Dexrazoxane	0	1	1	ns	0.00655697
10 µM	Etoposide	-0.895667	0.37043	0.952535	ns	0.00655697
10 µM	Fluconazole	-2.52415	0.0115977	0.10438	ns	0.00655697
10 µM	Fumagillin	-3.27326	0.00106316	0.0191368	*	0.00655697
10 µM	Geldanamycin	0	1	1	ns	0.00655697
10 µM	Lovastatin	-0.895667	0.37043	0.952535	ns	0.00655697
10 µM	Methotrexate	-0.977092	0.328524	0.952535	ns	0.00655697
10 µM	Rapamycin	0	1	1	ns	0.00655697
10 µM	Terbinafine	0	1	1	ns	0.00655697
10 µM	Tunicamycin	0	1	1	ns	0.00655697
10 µM	Wortmannin	-0.749104	0.453795	1	ns	0.00655697
40 µM	5-Fluorocytosine	-0.470018	0.638342	0.957513	ns	8.87592e-05
40 µM	AN-2690	0	1	1	ns	8.87592e-05
40 µM	Albendazole	-2.52467	0.0115808	0.0521134	ns	8.87592e-05
40 µM	Camptothecin	-0.59088	0.554601	0.957513	ns	8.87592e-05
40 µM	Cycloheximide	-1.78607	0.0740882	0.190513	ns	8.87592e-05
40 µM	Cyclosporin A	0	1	1	ns	8.87592e-05
40 µM	Cytochalasin D	0	1	1	ns	8.87592e-05
40 µM	Dexrazoxane	-3.22298	0.00126864	0.0228356	*	8.87592e-05
40 µM	Etoposide	-0.470018	0.638342	0.957513	ns	8.87592e-05
40 µM	Fluconazole	0	1	1	ns	8.87592e-05
40 µM	Fumagillin	-2.90068	0.00372351	0.0313088	*	8.87592e-05
40 µM	Geldanamycin	-2.06808	0.0386326	0.139077	ns	8.87592e-05
40 µM	Lovastatin	-0.470018	0.638342	0.957513	ns	8.87592e-05
40 µM	Methotrexate	-0.684883	0.493418	0.957513	ns	8.87592e-05
40 µM	Rapamycin	0	1	1	ns	8.87592e-05
40 µM	Terbinafine	0	1	1	ns	8.87592e-05
40 µM	Tunicamycin	-2.79325	0.00521814	0.0313088	*	8.87592e-05
40 µM	Wortmannin	-1.92036	0.0548125	0.164438	ns	8.87592e-05
100 µM	5-Fluorocytosine	-2.15092	0.0314821	0.0943643	ns	0.00024853
100 µM	AN-2690	-0.53155	0.595037	0.669417	ns	0.00024853
100 µM	Albendazole	-3.1893	0.00142617	0.00641775	**	0.00024853
100 µM	Camptothecin	-2.08912	0.0366972	0.0943643	ns	0.00024853
100 µM	Cycloheximide	-0.939484	0.347482	0.440214	ns	0.00024853
100 µM	Cyclosporin A	-1.90369	0.0569503	0.128138	ns	0.00024853
100 µM	Cytochalasin D	-1.40923	0.158768	0.271971	ns	0.00024853
100 µM	Dexrazoxane	-3.48598	0.000490335	0.00483891	**	0.00024853
100 µM	Etoposide	-2.68248	0.00730796	0.0263086	*	0.00024853
100 µM	Fluconazole	-0.902399	0.366845	0.440214	ns	0.00024853
100 µM	Fumagillin	-3.21403	0.00130888	0.00641775	**	0.00024853
100 µM	Geldanamycin	-1.03838	0.299094	0.414131	ns	0.00024853
100 µM	Lovastatin	-1.16199	0.245238	0.367857	ns	0.00024853
100 µM	Methotrexate	-1.3845	0.166204	0.271971	ns	0.00024853
100 µM	Rapamycin	0	1	1	ns	0.00024853
100 µM	Terbinafine	-0.346126	0.729248	0.772145	ns	0.00024853
100 µM	Tunicamycin	-3.46126	0.000537657	0.00483891	**	0.00024853
100 µM	Wortmannin	-1.81716	0.0691925	0.138385	ns	0.00024853

### Sheet: Figure 1B (KW-Dunn)
Figure 1B: Kruskal-Wallis + Dunn's test vs Infected+DMSO (BH-adjusted)
conc	drug	Z	P_unadj	P_BH_adj	sig	KW_omnibus_p
100 µM	5-Fluorocytosine	-2.47571	0.0132973	0.034193	*	5.46679e-05
100 µM	AN-2690	-1.79827	0.0721335	0.118037	ns	5.46679e-05
100 µM	Albendazole	-3.25167	0.00114727	0.00516273	**	5.46679e-05
100 µM	Camptothecin	-2.16778	0.0301752	0.0678942	ns	5.46679e-05
100 µM	Cycloheximide	-1.63815	0.10139	0.152084	ns	5.46679e-05
100 µM	Cyclosporin A	-2.54961	0.0107844	0.0323532	*	5.46679e-05
100 µM	Cytochalasin D	-0.665115	0.505977	0.569224	ns	5.46679e-05
100 µM	Dexrazoxane	-3.73204	0.000189939	0.00170945	**	5.46679e-05
100 µM	Etoposide	-2.88217	0.00394951	0.0142182	*	5.46679e-05
100 µM	Fluconazole	-0.258656	0.795901	0.795901	ns	5.46679e-05
100 µM	Fumagillin	-3.60887	0.000307538	0.00184523	**	5.46679e-05
100 µM	Geldanamycin	-1.20706	0.227409	0.292383	ns	5.46679e-05
100 µM	Lovastatin	-1.93376	0.0531425	0.0956565	ns	5.46679e-05
100 µM	Methotrexate	-1.36718	0.171568	0.237556	ns	5.46679e-05
100 µM	Rapamycin	-0.270973	0.786412	0.795901	ns	5.46679e-05
100 µM	Terbinafine	-0.960722	0.336692	0.40403	ns	5.46679e-05
100 µM	Tunicamycin	-3.73204	0.000189939	0.00170945	**	5.46679e-05
100 µM	Wortmannin	-2.00766	0.0446791	0.0893583	ns	5.46679e-05

### Sheet: Figure 2A (KW-Dunn)
Figure 2A: Kruskal-Wallis + Dunn's test vs Infected+DMSO (BH-adjusted)
conc	drug	Z	P_unadj	P_BH_adj	sig	KW_omnibus_p
10 µM	5-Fluorocytosine	-0.98979	0.322277	0.483415	ns	0.000521726
10 µM	AN-2690	-2.35075	0.0187355	0.112413	ns	0.000521726
10 µM	Albendazole	0.717598	0.473005	0.586082	ns	0.000521726
10 µM	Camptothecin	-2.70955	0.00673744	0.060637	ns	0.000521726
10 µM	Cycloheximide	-1.71976	0.085476	0.30731	ns	0.000521726
10 µM	Cyclosporin A	-1.48469	0.137627	0.353899	ns	0.000521726
10 µM	Cytochalasin D	-0.828949	0.407133	0.563723	ns	0.000521726
10 µM	Dexrazoxane	0.371171	0.71051	0.738339	ns	0.000521726
10 µM	Etoposide	-0.606247	0.544351	0.612395	ns	0.000521726
10 µM	Fluconazole	0.334054	0.738339	0.738339	ns	0.000521726
10 µM	Fumagillin	1.00216	0.316265	0.483415	ns	0.000521726
10 µM	Geldanamycin	-1.20012	0.230092	0.460185	ns	0.000521726
10 µM	Lovastatin	-1.12589	0.260214	0.468385	ns	0.000521726
10 µM	Methotrexate	-1.27435	0.202538	0.45571	ns	0.000521726
10 µM	Rapamycin	-1.63315	0.102437	0.30731	ns	0.000521726
10 µM	Terbinafine	-2.14042	0.0323207	0.145443	ns	0.000521726
10 µM	Tunicamycin	-2.70955	0.00673744	0.060637	ns	0.000521726
10 µM	Wortmannin	-0.692853	0.488402	0.586082	ns	0.000521726
40 µM	5-Fluorocytosine	0.925398	0.354759	0.709518	ns	0.000852791
40 µM	AN-2690	-0.0375161	0.970073	0.970073	ns	0.000852791
40 µM	Albendazole	2.06339	0.0390759	0.234455	ns	0.000852791
40 µM	Camptothecin	-1.05045	0.293511	0.660399	ns	0.000852791
40 µM	Cycloheximide	0.200086	0.841413	0.970073	ns	0.000852791
40 µM	Cyclosporin A	-1.05045	0.293511	0.660399	ns	0.000852791
40 µM	Cytochalasin D	0.0750322	0.940189	0.970073	ns	0.000852791
40 µM	Dexrazoxane	2.43855	0.0147464	0.234455	ns	0.000852791
40 µM	Etoposide	1.43812	0.150401	0.541442	ns	0.000852791
40 µM	Fluconazole	0.537731	0.590763	0.954041	ns	0.000852791
40 µM	Fumagillin	2.13842	0.0324827	0.234455	ns	0.000852791
40 µM	Geldanamycin	-0.150064	0.880714	0.970073	ns	0.000852791
40 µM	Lovastatin	0.437688	0.661612	0.954041	ns	0.000852791
40 µM	Methotrexate	-0.400172	0.68903	0.954041	ns	0.000852791
40 µM	Rapamycin	-0.425183	0.670703	0.954041	ns	0.000852791
40 µM	Terbinafine	0.100043	0.92031	0.970073	ns	0.000852791
40 µM	Tunicamycin	-1.05045	0.293511	0.660399	ns	0.000852791
40 µM	Wortmannin	1.65071	0.0987979	0.444591	ns	0.000852791
100 µM	5-Fluorocytosine	1.22706	0.2198	0.529264	ns	0.000108099
100 µM	AN-2690	-0.904803	0.36557	0.598205	ns	0.000108099
100 µM	Albendazole	2.2806	0.0225722	0.159073	ns	0.000108099
100 µM	Camptothecin	-1.11551	0.264632	0.529264	ns	0.000108099
100 µM	Cycloheximide	-0.198313	0.8428	0.8428	ns	0.000108099
100 µM	Cyclosporin A	-0.54536	0.585506	0.785995	ns	0.000108099
100 µM	Cytochalasin D	0.247891	0.804219	0.8428	ns	0.000108099
100 µM	Dexrazoxane	2.30539	0.0211449	0.159073	ns	0.000108099
100 µM	Etoposide	1.35101	0.176693	0.529264	ns	0.000108099
100 µM	Fluconazole	0.694095	0.487623	0.731434	ns	0.000108099
100 µM	Fumagillin	2.21863	0.0265122	0.159073	ns	0.000108099
100 µM	Geldanamycin	-0.384231	0.700807	0.840969	ns	0.000108099
100 µM	Lovastatin	1.38819	0.165079	0.529264	ns	0.000108099
100 µM	Methotrexate	0.904803	0.36557	0.598205	ns	0.000108099
100 µM	Rapamycin	-0.309864	0.756664	0.8428	ns	0.000108099
100 µM	Terbinafine	-0.508177	0.611329	0.785995	ns	0.000108099
100 µM	Tunicamycin	-1.11551	0.264632	0.529264	ns	0.000108099
100 µM	Wortmannin	1.64848	0.0992551	0.446648	ns	0.000108099

### Sheet: Figure 2B (KW-Dunn)
Figure 2B: Kruskal-Wallis + Dunn's test vs DMSO (BH-adjusted)
conc	drug	Z	P_unadj	P_BH_adj	sig	KW_omnibus_p
10 µM	5-Fluorocytosine	-1.75766	0.078806	0.354627	ns	0.0112357
10 µM	AN-2690	-0.198046	0.843009	0.948385	ns	0.0112357
10 µM	Albendazole	-1.0645	0.287104	0.861312	ns	0.0112357
10 µM	Camptothecin	-2.58697	0.00968232	0.0871409	ns	0.0112357
10 µM	Cycloheximide	-1.59674	0.110323	0.397162	ns	0.0112357
10 µM	Cyclosporin A	-1.96808	0.0490589	0.294353	ns	0.0112357
10 µM	Cytochalasin D	0.321824	0.747586	0.948385	ns	0.0112357
10 µM	Dexrazoxane	0	1	1	ns	0.0112357
10 µM	Etoposide	-0.284691	0.775881	0.948385	ns	0.0112357
10 µM	Fluconazole	0.396092	0.692038	0.948385	ns	0.0112357
10 µM	Fumagillin	0.396092	0.692038	0.948385	ns	0.0112357
10 µM	Geldanamycin	-0.878828	0.379495	0.948385	ns	0.0112357
10 µM	Lovastatin	-0.717916	0.472809	0.948385	ns	0.0112357
10 µM	Methotrexate	-0.0247557	0.98025	1	ns	0.0112357
10 µM	Rapamycin	0.222801	0.82369	0.948385	ns	0.0112357
10 µM	Terbinafine	-0.235179	0.81407	0.948385	ns	0.0112357
10 µM	Tunicamycin	-2.58697	0.00968232	0.0871409	ns	0.0112357
10 µM	Wortmannin	-0.606515	0.544173	0.948385	ns	0.0112357
40 µM	5-Fluorocytosine	-1.54266	0.122914	0.245829	ns	0.000567477
40 µM	AN-2690	-2.50527	0.0122357	0.0472194	*	0.000567477
40 µM	Albendazole	-1.8265	0.0677743	0.174277	ns	0.000567477
40 µM	Camptothecin	-3.34448	0.000824377	0.00741939	**	0.000567477
40 µM	Cycloheximide	-2.09801	0.0359041	0.107712	ns	0.000567477
40 µM	Cyclosporin A	-2.48059	0.0131165	0.0472194	*	0.000567477
40 µM	Cytochalasin D	-0.123412	0.90178	1	ns	0.000567477
40 µM	Dexrazoxane	0	1	1	ns	0.000567477
40 µM	Etoposide	-0.419602	0.674776	0.809731	ns	0.000567477
40 µM	Fluconazole	-1.1971	0.231267	0.346901	ns	0.000567477
40 µM	Fumagillin	0	1	1	ns	0.000567477
40 µM	Geldanamycin	-2.78912	0.00528512	0.0317107	*	0.000567477
40 µM	Lovastatin	-0.962617	0.33574	0.46487	ns	0.000567477
40 µM	Methotrexate	-1.46861	0.141939	0.25549	ns	0.000567477
40 µM	Rapamycin	-1.1971	0.231267	0.346901	ns	0.000567477
40 µM	Terbinafine	-0.604721	0.545364	0.701183	ns	0.000567477
40 µM	Tunicamycin	-3.34448	0.000824377	0.00741939	**	0.000567477
40 µM	Wortmannin	-1.7648	0.0775977	0.174595	ns	0.000567477
100 µM	5-Fluorocytosine	-0.689603	0.490444	0.884763	ns	0.000222185
100 µM	AN-2690	-2.3151	0.0206076	0.123646	ns	0.000222185
100 µM	Albendazole	-1.28069	0.200302	0.450679	ns	0.000222185
100 µM	Camptothecin	-2.77073	0.00559311	0.050338	ns	0.000222185
100 µM	Cycloheximide	-1.67475	0.093983	0.281949	ns	0.000222185
100 µM	Cyclosporin A	-2.17964	0.0292842	0.131779	ns	0.000222185
100 µM	Cytochalasin D	-0.295544	0.767578	0.884763	ns	0.000222185
100 µM	Dexrazoxane	0	1	1	ns	0.000222185
100 µM	Etoposide	0.48026	0.631043	0.884763	ns	0.000222185
100 µM	Fluconazole	0.394059	0.693537	0.884763	ns	0.000222185
100 µM	Fumagillin	0.381745	0.702651	0.884763	ns	0.000222185
100 µM	Geldanamycin	-2.08112	0.0374225	0.134721	ns	0.000222185
100 µM	Lovastatin	-0.270916	0.786456	0.884763	ns	0.000222185
100 µM	Methotrexate	-0.640346	0.521948	0.884763	ns	0.000222185
100 µM	Rapamycin	0.517203	0.605015	0.884763	ns	0.000222185
100 µM	Terbinafine	-0.147772	0.882523	0.934436	ns	0.000222185
100 µM	Tunicamycin	-2.77073	0.00559311	0.050338	ns	0.000222185
100 µM	Wortmannin	-1.50235	0.133007	0.342017	ns	0.000222185

### Sheet: Data normality
Normality of one-way ANOVA residuals (alpha = 0.05)
Panel	N	Test	Statistic	P_value	Passed normality (alpha=0.05)
Figure 1A	171	D'Agostino-Pearson omnibus K2	21.8583	1.79276e-05	Fail (non-normal)
Figure 1A	171	Shapiro-Wilk	0.854877	9.81276e-12	Fail (non-normal)
Figure 1A	171	Anderson-Darling	11.5561	3.7e-24	Fail (non-normal)
Figure 1A	171	Kolmogorov-Smirnov (Lilliefors)	0.247505	6.35779e-29	Fail (non-normal)
Figure 1B	57	D'Agostino-Pearson omnibus K2	4.16107	0.124864	Pass (normal)
Figure 1B	57	Shapiro-Wilk	0.968763	0.146935	Pass (normal)
Figure 1B	57	Anderson-Darling	0.833531	0.029672	Fail (non-normal)
Figure 1B	57	Kolmogorov-Smirnov (Lilliefors)	0.138745	0.00806942	Fail (non-normal)
Figure 2A	171	D'Agostino-Pearson omnibus K2	29.6985	3.55673e-07	Fail (non-normal)
Figure 2A	171	Shapiro-Wilk	0.886619	3.98821e-10	Fail (non-normal)
Figure 2A	171	Anderson-Darling	6.43651	7.40766e-16	Fail (non-normal)
Figure 2A	171	Kolmogorov-Smirnov (Lilliefors)	0.162314	6.75839e-12	Fail (non-normal)
Figure 2B	171	D'Agostino-Pearson omnibus K2	36.7407	1.05161e-08	Fail (non-normal)
Figure 2B	171	Shapiro-Wilk	0.875661	1.03552e-10	Fail (non-normal)
Figure 2B	171	Anderson-Darling	6.95225	4.38044e-17	Fail (non-normal)
Figure 2B	171	Kolmogorov-Smirnov (Lilliefors)	0.145179	2.11855e-09	Fail (non-normal)
