## Supplementary material for "Most inhibitors with defined yeast targets have limited activity against the microsporidian *Nematocida parisii*": Data S1

### Sheet: Figure 1A
drug	10 µM rep1	10 µM rep2	10 µM rep3	40 µM rep1	40 µM rep2	40 µM rep3	100 µM rep1	100 µM rep2	100 µM rep3
Uninfected+DMSO	0	0	0	0	0	0	0	0	0
Infected+DMSO	100	100	100	100	100	100	100	100	100
5-Fluorocytosine	97	100	98	100	100	99	63	81	44
Albendazole	84	100	97	31	55	41	1	14	7
AN-2690	100	100	100	100	100	100	79	100	100
Camptothecin	100	100	100	97	100	100	51	74	79
Cycloheximide	100	100	100	99	97	90	97	99	79
Cyclosporin A	100	100	100	100	100	100	67	77	79
Cytochalasin D	100	100	100	100	100	100	91	80	71
Dexrazoxane	100	100	100	0	0	0	0	0	7
Etoposide	100	100	97	100	100	99	27	59	53
Fluconazole	87	99	99	100	100	100	98	100	71
Fumagillin	72	87	51	21	27	14	2	11	6
Geldanamycin	100	100	100	98	77	71	100	89	70
Lovastatin	100	100	97	100	100	99	79	87	90
Methotrexate	100	100	93	100	100	91	83	99	61
Rapamycin	100	100	100	100	100	100	100	100	100
Terbinafine	100	100	100	100	100	100	87	100	100
Tunicamycin	100	100	100	37	17	23	2	0	4
Wortmannin	100	99	100	93	97	91	77	64	81

### Sheet: Figure 1B
drug	100 µM rep1	100 µM rep2	100 µM rep3
Uninfected+DMSO	0	0	0
Infected+DMSO	97	94	95
5-Fluorocytosine	13	42	21
Albendazole	1	10	7
AN-2690	14	69	44
Camptothecin	24	37	41
Cycloheximide	43	57	39
Cyclosporin A	17	24	33
Cytochalasin D	80	73	66
Dexrazoxane	0	0	0
Etoposide	10	21	16
Fluconazole	87	99	71
Fumagillin	0	1	0
Geldanamycin	70	61	43
Lovastatin	38	50	34
Methotrexate	34	71	61
Rapamycin	86	91	81
Terbinafine	66	53	73
Tunicamycin	0	0	0
Wortmannin	51	19	41

### Sheet: Figure 2A
drug	10 µM rep1	10 µM rep2	10 µM rep3	40 µM rep1	40 µM rep2	40 µM rep3	100 µM rep1	100 µM rep2	100 µM rep3
Uninfected+DMSO	100	100	100	100	100	100	100	99	100
Infected+DMSO	5	11	9	8	0	2	4	2	5
5-Fluorocytosine	7	1	4	16	4	5	39	12	13
Albendazole	40	17	23	81	74	66	93	63	71
AN-2690	2	0	0	7	2	0	0	1	0
Camptothecin	0	0	0	0	0	0	0	0	0
Cycloheximide	1	0	6	9	4	0	8	3	0
Cyclosporin A	3	2	2	0	0	0	0	8	0
Cytochalasin D	7	3	3	4	0	5	6	2	9
Dexrazoxane	10	14	11	100	100	100	87	63	73
Etoposide	3	4	9	27	13	9	33	16	14
Fluconazole	27	6	17	11	2	3	10	3	19
Fumagillin	81	73	92	90	41	93	73	50	73
Geldanamycin	4	0	7	24	0	0	7	1	0
Lovastatin	1	4	5	11	1	3	47	19	12
Methotrexate	7	2	1	7	0	0	19	6	13
Rapamycin	2	1	3	1	0	2	7	0	2
Terbinafine	0	1	2	4	2	1	4	1	0
Tunicamycin	0	0	0	0	0	0	0	0	0
Wortmannin	3	4	7	24	16	27	43	20	29

### Sheet: Figure 2B
drug	10 µM rep1	10 µM rep2	10 µM rep3	40 µM rep1	40 µM rep2	40 µM rep3	100 µM rep1	100 µM rep2	100 µM rep3
DMSO	99	97	93	100	94	97	94	83	91
5-Fluorocytosine	89	94	88	93	90	92	86	89	81
Albendazole	95	93	93	92	90	90	74	79	72
AN-2690	97	93	97	91	61	77	41	16	19
Camptothecin	0	0	0	0	0	0	0	0	0
Cycloheximide	89	94	91	93	79	81	71	45	64
Cyclosporin A	92	89	89	90	80	72	41	21	20
Cytochalasin D	100	96	96	97	96	96	91	85	89
Dexrazoxane	99	97	93	100	94	97	94	83	91
Etoposide	95	93	99	97	96	93	97	90	92
Fluconazole	97	99	96	93	94	91	91	92	93
Fumagillin	96	97	99	97	94	100	97	91	90
Geldanamycin	100	91	89	84	70	71	61	36	19
Lovastatin	92	94	97	92	94	94	84	88	92
Methotrexate	94	97	97	97	89	88	95	73	69
Rapamycin	96	95	100	91	93	94	94	90	95
Terbinafine	94	99	94	96	97	91	95	89	82
Tunicamycin	0	0	0	0	0	0	0	0	0
Wortmannin	97	94	93	96	74	89	83	51	47
